# Modeling exercise using optogenetically contractible *Drosophila* larvae

**DOI:** 10.1101/2022.02.16.480715

**Authors:** Arpan C. Ghosh, Yifang Liu, Sudhir Gopal Tattikota, Yanhui Hu, Norbert Perrimon

## Abstract

The pathophysiological effects of a number of metabolic and age-related disorders can be prevented to some extent by exercise and increased physical activity. However, the molecular mechanisms that contribute to the beneficial effects of muscle activity remain poorly explored. Availability of a fast, inexpensive, and genetically tractable model system for muscle activity and exercise will allow the rapid identification and characterization of molecular mechanisms that mediate the beneficial effects of exercise. Here, we report the development and characterization of an optogenetically-inducible muscle contraction (OMC) model in *Drosophila* larvae that we used to study acute exercise-like physiological responses. To characterize muscle-specific transcriptional responses to acute exercise, we performed bulk mRNA-sequencing, revealing striking similarities between acute exercise-induced genes in flies and those previously identified in humans. Our larval muscle contraction model opens a path for rapid identification and characterization of exercise-induced factors.
