## Supplementary material for "Modeling exercise using optogenetically contractible *Drosophila* larvae": Table 1

### Sheet: Sheet1
Item	Source	Part Number
700 mA Externally dimmable BuckPuck DC Driver	Luxeonstar.com	3021-D-E-700
Rebel Tri-Star Sink-Pad II deep-red LED	Luxeonstar.com	SP-01-D2
Sparkfun Red board Arduino-UNO	Sparkfun	DEV-13975
Heat sink
Thermal Adhesive Tape for 20 mm Tri-Star LED Assemblies	Luxeonstar.com	LXT-T-12
Carclo 18° 20 mm Circular Beam Optic	Luxeonstar.com	10507
40 mm Round x 30 mm High Alpha Heat Sink - 7.9 °C/W	Luxeonstar.com	CN40-30B
5.1 k Ohm - 1/4 Watt - 5 % resistors	www.e-projects.us	-
PNP Transistor	Generic	2N3906
