## Supplementary material for "Modeling exercise using optogenetically contractible *Drosophila* larvae": Table 2

### Sheet: Potential myokines
FBgn	Gene	baseMean	log2FoldChange	lfcSE	stat	pvalue	padj	Human ortholog(s) best score	Best DIOPT score
FBgn0002564	Lsp1gamma	22160.4	9.41082	0.183334	51.3316	0	0
FBgn0040609	CG3348	2201.26	4.63549	0.226556	20.4607	4.82354e-93	5.55083e-90
FBgn0052570	TwdlY	54.7778	3.85101	0.394917	9.75145	1.81848e-22	2.02516e-20
FBgn0036410	CG8100	46.2993	3.28552	0.359387	9.14199	6.13141e-20	5.773e-18
FBgn0030904	upd2	44.0073	2.36661	0.424518	5.57482	2.47788e-08	5.91322e-07	LEP	1
FBgn0041182	Tep2	6141.44	2.24889	0.158811	14.1608	1.60112e-45	5.7182e-43	CD109	13
FBgn0030310	PGRP-SA	1178.21	1.89133	0.250299	7.5563	4.14683e-14	2.14744e-12	PGLYRP3	9
FBgn0028990	Spn27A	4794.32	1.79236	0.193578	9.25911	2.06138e-20	2.03331e-18	SERPINI1.SERPINB1	3
FBgn0034094	Tsf3	1005.26	1.76996	0.241994	7.31405	2.59214e-13	1.20931e-11	TF	6
FBgn0035049	Mmp1	1412.46	1.69983	0.240399	7.07086	1.53975e-12	6.64467e-11	MMP14,MMP24	9
FBgn0037906	PGRP-LB	308.326	1.51524	0.333517	4.54321	5.54027e-06	7.94745e-05	PGLYRP2	7
FBgn0033033	scaf	28823.5	1.44997	0.142496	10.1755	2.55124e-24	3.47674e-22
FBgn0035453	CG10357	12.6708	1.41623	0.436112	3.24741	0.00116461	0.00883005	LIPI	3
FBgn0034470	Obp56d	3086.27	1.37379	0.136427	10.0698	7.51405e-24	9.72787e-22
FBgn0039440	TwdlJ	7.57299	1.35982	0.438088	3.104	0.00190926	0.013307
FBgn0003378	Sgs8	8.27291	1.2824	0.421511	3.0424	0.00234702	0.0157947
FBgn0037290	CG1124	1492.23	1.23898	0.219134	5.65397	1.56783e-08	3.857e-07
FBgn0023496	Lip1	7.00644	1.22177	0.438244	2.78788	0.00530539	0.0311091	LIPF	10
FBgn0035427	ckd	4055.53	1.18397	0.180431	6.56192	5.31208e-11	1.89063e-09
FBgn0040817	CG14132	2246.23	1.16	0.434199	2.6716	0.00754907	0.0408921
FBgn0041180	Tep4	8448.98	1.14992	0.142324	8.07961	6.49736e-16	4.3415e-14	CD109	11
FBgn0032362	spz4	15.3219	1.11561	0.40029	2.78701	0.00531974	0.0311529
FBgn0260026	CG42494	28.6282	1.11541	0.355226	3.13999	0.00168951	0.012018
FBgn0010295	ng3	4488.79	1.08778	0.369395	2.94476	0.00323205	0.0206314
FBgn0016031	lama	754.914	1.07918	0.139347	7.74455	9.59176e-15	5.51899e-13	PLBD2	12
FBgn0001257	ImpL2	5165.59	1.05841	0.164555	6.43193	1.25997e-10	4.22314e-09	PTPRQ,KIRREL1,NTM,KIRREL3,DSCAML1,NCAM1,LRIT1,OPCML,LSAMP,IGSF9,PAPLN,NEGR1,LRIT3,SDK1,USH2A,KIRREL2,IGLON5,SDK2,DSCAM,NCAM2,IGSF9B	1
FBgn0052698	CARPB	55.5379	1.04717	0.327012	3.20223	0.00136367	0.0100523	CA10	13
FBgn0031426	CG18641	94.0845	1.03545	0.334533	3.09521	0.00196674	0.0136343	LIPI	4
FBgn0034301	CG5756	112.689	1.02888	0.281996	3.64857	0.000263709	0.00248294
FBgn0037487	thw	7263.23	1.00592	0.143327	7.01836	2.24494e-12	9.49013e-11
FBgn0053542	upd3	38.638	0.986605	0.354848	2.78036	0.0054299	0.0315941
FBgn0261799	dsx-c73A	23.3908	0.947628	0.351099	2.69903	0.00695411	0.0383643
FBgn0039483	CG14259	50.557	0.841275	0.302889	2.7775	0.00547787	0.0318374
FBgn0001218	Hsc70-3	21176.5	0.805128	0.145331	5.53995	3.02561e-08	7.10571e-07	HSPA5	15
FBgn0015773	NetA	176.246	0.795487	0.252522	3.15016	0.00163179	0.0116555	NTN1	12
FBgn0040321	GNBP3	1422.96	0.656681	0.121584	5.40105	6.62522e-08	1.44458e-06
FBgn0260653	serp	28938.7	0.564983	0.129757	4.35416	1.33577e-05	0.000176013
FBgn0033367	PPO2	10765.9	0.537568	0.206747	2.60013	0.00931893	0.0484519
FBgn0025578	Lcp9	76412	0.53479	0.13146	4.06808	4.74024e-05	0.000549773
FBgn0034162	CG6426	3880.98	0.514396	0.163083	3.1542	0.00160937	0.0115272
FBgn0001137	grk	721.648	0.493964	0.147389	3.35143	0.000803949	0.00645966	NRG4,NRG1,NRG3	1
FBgn0011695	EbpIII	1611.99	0.4931	0.145852	3.38083	0.000722683	0.00587506
FBgn0030828	CG5162	1388.18	0.48134	0.127868	3.76437	0.000166973	0.00167085	LIPC	3
FBgn0010470	Fkbp14	2183.83	0.427439	0.123913	3.44951	0.000561604	0.00474501	FKBP14	9
FBgn0032495	CG16820	316.762	0.407102	0.130554	3.11827	0.00181915	0.0127822
FBgn0263132	Cht6	18475.2	0.393701	0.103526	3.80293	0.000142996	0.00145339	OVGP1,CHIT1	5
FBgn0260386	mtg	404.101	0.389272	0.141516	2.75073	0.00594623	0.0339125
FBgn0261341	verm	41958.6	0.359956	0.129159	2.78693	0.00532099	0.0311529
FBgn0051973	Cda5	3468.37	0.35853	0.119787	2.99307	0.00276188	0.018208	CTBS	1
FBgn0010415	Sdc	2193.87	0.356072	0.104544	3.40594	0.000659358	0.00542844	SDC2,SDC1,SDC4	6
FBgn0039914	mav	1319.53	0.348135	0.117165	2.97131	0.00296533	0.019231	NODAL,TGFB3,GDF15	3
FBgn0031737	obst-E	38447.5	0.338981	0.0849523	3.99025	6.60039e-05	0.000733479
FBgn0041604	dlp	791.789	0.316028	0.10529	3.0015	0.00268654	0.0177792	GPC4	13
FBgn0034638	CG10433	1253.18	0.31394	0.1116	2.81309	0.00490686	0.0291568
FBgn0029791	AdamTS-B	1246.36	0.31213	0.120363	2.59324	0.00950771	0.0492603	ADAMTS7	11
FBgn0022770	Peritrophin-A	12672.4	0.259877	0.0949071	2.73823	0.0061771	0.0350171
